# Regulatory Transposable Elements in the Encyclopedia of DNA Elements

**DOI:** 10.1101/2023.09.05.556380

**Authors:** Alan Y. Du, Jason D. Chobirko, Xiaoyu Zhuo, Cédric Feschotte, Ting Wang

## Abstract

Transposable elements (TEs) make up about half of the human genome and many have the biochemical hallmarks of tissue- or cell type-specific *cis*-regulatory elements. While some TEs have been rigorously documented to contribute directly to host gene regulation, we still have a very partial view of their regulatory landscape. Leveraging Phase 4 ENCODE data, we carried out the most comprehensive study to date of TE contributions to the regulatory genome. Here we investigated the sequence origins of candidate *cis*-regulatory elements (cCREs), showing that ∼25% of human cCREs comprising 236,181 elements are derived from TEs. Human-mouse comparisons indicate that over 90% of TE-derived cCREs are lineage-specific, accounting for 8-36% of lineage-specific cCREs across cCRE types. Next, we found that cCRE-associated transcription factor (TF) binding motifs in TEs originated from TE ancestral sequences significantly more than expected in all TE classes except for SINEs. Using both cCRE and TF binding data, we discovered that TEs providing cCREs and TF binding sites are closer in genomic distance to non-TE sites compared to other TEs, suggesting that TE integration site influences their later co-option as regulatory elements. We show that TEs have promoted TF binding site turnover events since human-mouse divergence, accounting for 3-56% of turnover events across 30 TFs examined. Finally, we demonstrate that TE-derived cCREs share similar features with non-TE cCREs, including massively parallel reporter assay activity and GWAS variant enrichment. Overall, our results substantiate the notion that TEs have played an important role in shaping the human regulatory genome.

---

Barbara McClintock, who discovered TEs in maize^1^, was the first to recognize their ability to act as *cis*-regulatory elements (CREs) controlling the expression of nearby genes. In the ensuing decades, it became clear that a large fraction of the genome of multicellular organisms consists of interspersed repeats primarily derived from TEs. In mammals, TEs account for 28-75% of the genome sequence^2^. In humans, at least 46% of the ∼3.1GB haploid genome is derived from TEs^3^. Most TEs in the human genome can be classified into LINE, SINE, LTR and DNA transposon classes. LINEs are autonomous retrotransposons that use target primed reverse transcription to insert into the genome. SINEs are short, non-autonomous elements that rely on the LINE machinery to mobilize. LTR elements in the human genome are mostly derived from endogenous retroviruses (ERVs) which expand using the retroviral replication mechanism. Unlike the other three classes which use RNA intermediates to transpose, DNA transposons mobilize directly via a “cut-and-paste” DNA mechanism^4^. The vast majority of human TEs have long ceased transposition activity, and only a small subset of LINEs and SINEs are known to be currently capable of mobilization in modern humans.

Although McClintock viewed TEs as essential “controlling elements”, it is clear that the vast majority of TE sequences in the human genome have not evolved under functional constraint and therefore do not appear to contribute significantly to organismal fitness^5^. Still, about 11% of evolutionarily constrained bases in human fall under TEs^5^, and there have been many reports showing that some TEs function as CREs, including promoters and enhancers, regulating important biological processes (reviewed in ^6–11^). However, we still lack a global picture of how many CREs are derived from TEs and how many are truly functional.

Another fundamental question concerns the evolution of TEs from selfish elements to CREs co-opted for gene regulation. One model postulates that TEs ancestrally harbor CREs and transcription factor binding sites (TFBSs) in order to regulate their own genes, which are then occasionally co-opted for regulating host gene expression. Many examples of previously characterized TE-derived CREs are consistent with this ancestral origin model^12–15^. An alternative model is that TEs acquire TFBSs and *cis*-regulatory activity post-insertion through mutation over time. This has been observed for P53, PAX-6, and MYC TFBSs in human Alu SINE elements and circadian clock TFBSs in mouse RSINE1 elements, in which imperfect binding motifs matured into canonical binding motifs over evolutionary time^16–18^.

The ENCODE and Roadmap projects have sought to characterize the landscape of CREs in the human genome, providing invaluable resources for scientists all over the world^19,20^. Data from these projects have facilitated systematic investigation of TE contributions to regulatory functions in the genome^21,22^. In ENCODE phase 3, genome-wide annotations of candidate *cis*- regulatory elements (cCREs) were created in both human and mouse genomes^19^. Based on four epigenomic assays and gene annotation, cCREs were classified into promoter-like sequence (PLS), proximal enhancer-like sequence (pELS), distal enhancer-like sequence (dELS), high-H3K4me3 elements (DNase-H3K4me3), and potential boundary elements (CTCF-only). Regions with enhancer signal were separated into pELS and dELS based on their distance to annotated transcription state sites (TSSs). DNase-H3K4me3 cCREs represent regions with promoter signal without a nearby annotated TSS. CTCF-only cCREs represent regions that could be genome folding anchors or other architectural elements. Altogether, cCREs comprise 7.9% and 3.4% of human and mouse genomes, respectively. In the latest ENCODE phase 4, functional assays such as massively parallel reporter assay (MPRA) have been included to validate regulatory element predictions. Here we leverage these resources to quantify the contribution of TEs to the regulatory genome and derive general principles for how TEs become regulatory elements.
