## Supplementary Table 2 for "Regulatory Transposable Elements in the Encyclopedia of DNA Elements"

### Sheet: GWAS_overlap_observed_cCREs
Parent_term	cCRE_group	Number	p-value
All	TE	0	0
All	ccre	0	0
All	human_TE	0	0
All	human_nonTE	0	0
All	nonTE	0	0
Biological process	TE	50	0.05
Biological process	ccre	0	0
Biological process	human_TE	160	0.16
Biological process	human_nonTE	1	0.001
Biological process	nonTE	0	0
Body measurement	TE	0	0
Body measurement	ccre	0	0
Body measurement	human_TE	0	0
Body measurement	human_nonTE	0	0
Body measurement	nonTE	0	0
Cancer	TE	0	0
Cancer	ccre	0	0
Cancer	human_TE	0	0
Cancer	human_nonTE	0	0
Cancer	nonTE	0	0
Cardiovascular disease	TE	0	0
Cardiovascular disease	ccre	0	0
Cardiovascular disease	human_TE	0	0
Cardiovascular disease	human_nonTE	0	0
Cardiovascular disease	nonTE	0	0
Cardiovascular measurement	TE	1	0.001
Cardiovascular measurement	ccre	0	0
Cardiovascular measurement	human_TE	1	0.001
Cardiovascular measurement	human_nonTE	0	0
Cardiovascular measurement	nonTE	0	0
Digestive system disorder	TE	0	0
Digestive system disorder	ccre	0	0
Digestive system disorder	human_TE	0	0
Digestive system disorder	human_nonTE	0	0
Digestive system disorder	nonTE	0	0
Hematological measurement	TE	0	0
Hematological measurement	ccre	0	0
Hematological measurement	human_TE	0	0
Hematological measurement	human_nonTE	0	0
Hematological measurement	nonTE	0	0
Immune system disorder	TE	0	0
Immune system disorder	ccre	0	0
Immune system disorder	human_TE	0	0
Immune system disorder	human_nonTE	0	0
Immune system disorder	nonTE	0	0
Inflammatory measurement	TE	0	0
Inflammatory measurement	ccre	0	0
Inflammatory measurement	human_TE	0	0
Inflammatory measurement	human_nonTE	0	0
Inflammatory measurement	nonTE	0	0
Lipid or lipoprotein measurement	TE	0	0
Lipid or lipoprotein measurement	ccre	0	0
Lipid or lipoprotein measurement	human_TE	0	0
Lipid or lipoprotein measurement	human_nonTE	0	0
Lipid or lipoprotein measurement	nonTE	0	0
Liver enzyme measurement	TE	0	0
Liver enzyme measurement	ccre	0	0
Liver enzyme measurement	human_TE	0	0
Liver enzyme measurement	human_nonTE	0	0
Liver enzyme measurement	nonTE	0	0
Metabolic disorder	TE	68	0.068
Metabolic disorder	ccre	0	0
Metabolic disorder	human_TE	41	0.041
Metabolic disorder	human_nonTE	0	0
Metabolic disorder	nonTE	0	0
NR	TE	270	0.27
NR	ccre	0	0
NR	human_TE	449	0.449
NR	human_nonTE	108	0.108
NR	nonTE	0	0
Neurological disorder	TE	139	0.139
Neurological disorder	ccre	0	0
Neurological disorder	human_TE	111	0.111
Neurological disorder	human_nonTE	0	0
Neurological disorder	nonTE	0	0
Other disease	TE	0	0
Other disease	ccre	0	0
Other disease	human_TE	0	0
Other disease	human_nonTE	0	0
Other disease	nonTE	0	0
Other measurement	TE	0	0
Other measurement	ccre	0	0
Other measurement	human_TE	0	0
Other measurement	human_nonTE	0	0
Other measurement	nonTE	0	0
Other trait	TE	1	0.001
Other trait	ccre	0	0
Other trait	human_TE	2	0.002
Other trait	human_nonTE	0	0
Other trait	nonTE	0	0

### Sheet: GWAS_overlap_shuffled_cCREs
Parent_term	cCRE_group	Number	p-value
All	TE	514	0.514
All	ccre	578	0.578
All	human_TE	522	0.522
All	human_nonTE	620	0.62
All	nonTE	579	0.579
Biological process	TE	448	0.448
Biological process	ccre	472	0.472
Biological process	human_TE	460	0.46
Biological process	human_nonTE	513	0.513
Biological process	nonTE	511	0.511
Body measurement	TE	509	0.509
Body measurement	ccre	520	0.52
Body measurement	human_TE	492	0.492
Body measurement	human_nonTE	513	0.513
Body measurement	nonTE	508	0.508
Cancer	TE	478	0.478
Cancer	ccre	499	0.499
Cancer	human_TE	483	0.483
Cancer	human_nonTE	446	0.446
Cancer	nonTE	506	0.506
Cardiovascular disease	TE	501	0.501
Cardiovascular disease	ccre	533	0.533
Cardiovascular disease	human_TE	480	0.48
Cardiovascular disease	human_nonTE	501	0.501
Cardiovascular disease	nonTE	539	0.539
Cardiovascular measurement	TE	580	0.58
Cardiovascular measurement	ccre	493	0.493
Cardiovascular measurement	human_TE	572	0.572
Cardiovascular measurement	human_nonTE	562	0.562
Cardiovascular measurement	nonTE	450	0.45
Digestive system disorder	TE	502	0.502
Digestive system disorder	ccre	537	0.537
Digestive system disorder	human_TE	544	0.544
Digestive system disorder	human_nonTE	529	0.529
Digestive system disorder	nonTE	536	0.536
Hematological measurement	TE	561	0.561
Hematological measurement	ccre	547	0.547
Hematological measurement	human_TE	565	0.565
Hematological measurement	human_nonTE	542	0.542
Hematological measurement	nonTE	514	0.514
Immune system disorder	TE	422	0.422
Immune system disorder	ccre	483	0.483
Immune system disorder	human_TE	433	0.433
Immune system disorder	human_nonTE	486	0.486
Immune system disorder	nonTE	503	0.503
Inflammatory measurement	TE	553	0.553
Inflammatory measurement	ccre	528	0.528
Inflammatory measurement	human_TE	597	0.597
Inflammatory measurement	human_nonTE	510	0.51
Inflammatory measurement	nonTE	500	0.5
Lipid or lipoprotein measurement	TE	485	0.485
Lipid or lipoprotein measurement	ccre	494	0.494
Lipid or lipoprotein measurement	human_TE	490	0.49
Lipid or lipoprotein measurement	human_nonTE	555	0.555
Lipid or lipoprotein measurement	nonTE	488	0.488
Liver enzyme measurement	TE	483	0.483
Liver enzyme measurement	ccre	443	0.443
Liver enzyme measurement	human_TE	454	0.454
Liver enzyme measurement	human_nonTE	530	0.53
Liver enzyme measurement	nonTE	464	0.464
Metabolic disorder	TE	506	0.506
Metabolic disorder	ccre	443	0.443
Metabolic disorder	human_TE	501	0.501
Metabolic disorder	human_nonTE	477	0.477
Metabolic disorder	nonTE	458	0.458
NR	TE	407	0.407
NR	ccre	522	0.522
NR	human_TE	449	0.449
NR	human_nonTE	515	0.515
NR	nonTE	544	0.544
Neurological disorder	TE	458	0.458
Neurological disorder	ccre	502	0.502
Neurological disorder	human_TE	493	0.493
Neurological disorder	human_nonTE	471	0.471
Neurological disorder	nonTE	524	0.524
Other disease	TE	526	0.526
Other disease	ccre	520	0.52
Other disease	human_TE	536	0.536
Other disease	human_nonTE	521	0.521
Other disease	nonTE	511	0.511
Other measurement	TE	457	0.457
Other measurement	ccre	532	0.532
Other measurement	human_TE	456	0.456
Other measurement	human_nonTE	605	0.605
Other measurement	nonTE	562	0.562
Other trait	TE	567	0.567
Other trait	ccre	571	0.571
Other trait	human_TE	544	0.544
Other trait	human_nonTE	523	0.523
Other trait	nonTE	512	0.512

### Sheet: genotyping_arrays
Genotyping array	non-RE SNPs	total SNPs	Percent non-RE	Percent RE
Affy6.0	605391	932049	0.649527	0.350473
Axiom_GW_ASI	420863	629957	0.668082	0.331918
Axiom_GW_CHB	430414	657518	0.654604	0.345396
Axiom_GW_EUR	441068	674897	0.653534	0.346466
Axiom_LAT	539458	817494	0.659892	0.340108
Axiom_GW_PanAFR	1433255	2267884	0.631979	0.368021
Axiom_UKB	585020	841679	0.695063	0.304937
Omni2.5	1559733	2434435	0.640696	0.359304
Omni5	2746176	4269423	0.643219	0.356781
