## Supplementary Table 3 for "Regulatory Transposable Elements in the Encyclopedia of DNA Elements"

### Sheet: Sheet1
Comparison	cCRE_type	pval	Observed	Shuffled
TE vs. left flank mean difference	CTCF-only	0.005	0.0152193	0.00441428
TE vs. left flank mean difference	DNase-H3K4me3	0.019	0.020299	0.00698369
TE vs. left flank mean difference	PLS	0.208	0.0241722	0.0155255
TE vs. left flank mean difference	all	0	0.0155428	0.0015352
TE vs. left flank mean difference	dELS	0	0.0146159	0.00170005
TE vs. left flank mean difference	pELS	0	0.0243812	0.00427517
TE vs. right flank mean difference	CTCF-only	0.002	0.017933	0.00459806
TE vs. right flank mean difference	DNase-H3K4me3	0.985	0.000231449	0.00708689
TE vs. right flank mean difference	PLS	0.631	0.0090861	0.0152815
TE vs. right flank mean difference	all	0	0.0149835	0.00154063
TE vs. right flank mean difference	dELS	0	0.0142065	0.00170457
TE vs. right flank mean difference	pELS	0	0.0263476	0.00416594
TE vs. left flank percent with variant overlap	CTCF-only	0.009	0.0107434	0.00334888
TE vs. left flank percent with variant overlap	DNase-H3K4me3	0.431	0.00507437	0.00515581
TE vs. left flank percent with variant overlap	PLS	0.14	0.0226421	0.0122385
TE vs. left flank percent with variant overlap	all	0	0.0085213	0.000981749
TE vs. left flank percent with variant overlap	dELS	0	0.00857342	0.00111059
TE vs. left flank percent with variant overlap	pELS	0.126	0.0061311	0.00318062
TE vs. right flank percent with variant overlap	CTCF-only	0.009	0.0110635	0.00348863
TE vs. right flank percent with variant overlap	DNase-H3K4me3	0.696	0.00240031	0.00510661
TE vs. right flank percent with variant overlap	PLS	0.342	0.0146999	0.0122197
TE vs. right flank percent with variant overlap	all	0	0.00806446	0.00099881
TE vs. right flank percent with variant overlap	dELS	0	0.00865149	0.00110497
TE vs. right flank percent with variant overlap	pELS	0.155	0.00584066	0.00322793
TE vs. non-TE mean difference	CTCF-only	0.106	0.0190388	0.0119771
TE vs. non-TE mean difference	DNase-H3K4me3	0.087	0.0176889	0.00874127
TE vs. non-TE mean difference	PLS	0	0.0911996	0.0251743
TE vs. non-TE mean difference	all	0	0.0279808	0.00908948
TE vs. non-TE mean difference	dELS	0	0.0290493	0.0100213
TE vs. non-TE mean difference	pELS	0	0.0228457	0.00420314
non-TE vs. left flank mean difference	CTCF-only	0	0.0225185	0.00361025
non-TE vs. left flank mean difference	DNase-H3K4me3	0.223	0.00741031	0.00489771
non-TE vs. left flank mean difference	PLS	0	0.0175485	0.0034624
non-TE vs. left flank mean difference	all	0	0.0171372	0.00109392
non-TE vs. left flank mean difference	dELS	0	0.0196008	0.00115298
non-TE vs. left flank mean difference	pELS	0	0.0147167	0.00208732
non-TE vs. right flank mean difference	CTCF-only	0	0.0179945	0.00356023
non-TE vs. right flank mean difference	DNase-H3K4me3	0.586	0.00327002	0.00482485
non-TE vs. right flank mean difference	PLS	0	0.0182683	0.00341444
non-TE vs. right flank mean difference	all	0	0.0172758	0.00112213
non-TE vs. right flank mean difference	dELS	0	0.0200124	0.00121916
non-TE vs. right flank mean difference	pELS	0	0.0158964	0.002057
non-TE vs. left flank percent with variant overlap	CTCF-only	0.011	0.0076583	0.00255727
non-TE vs. left flank percent with variant overlap	DNase-H3K4me3	0.825	0.000980158	0.0037177
non-TE vs. left flank percent with variant overlap	PLS	0.002	0.0105033	0.00259423
non-TE vs. left flank percent with variant overlap	all	0	0.0126812	0.000568581
non-TE vs. left flank percent with variant overlap	dELS	0	0.0151093	0.000682772
non-TE vs. left flank percent with variant overlap	pELS	0	0.010502	0.00142582
non-TE vs. right flank percent with variant overlap	CTCF-only	0.01	0.00807862	0.00267621
non-TE vs. right flank percent with variant overlap	DNase-H3K4me3	0.266	0.00517296	0.0037563
non-TE vs. right flank percent with variant overlap	PLS	0	0.0163042	0.0025225
non-TE vs. right flank percent with variant overlap	all	0	0.0114977	0.000580459
non-TE vs. right flank percent with variant overlap	dELS	0	0.0138709	0.000689668
non-TE vs. right flank percent with variant overlap	pELS	0	0.00935182	0.00138254
TE vs. non-TE difference in percent with variant overlap	CTCF-only	0.93	0.0033498	0.00948004
TE vs. non-TE difference in percent with variant overlap	DNase-H3K4me3	0.193	0.011442	0.00696415
TE vs. non-TE difference in percent with variant overlap	PLS	0.803	0.0117254	0.0220576
TE vs. non-TE difference in percent with variant overlap	all	0.246	0.00870576	0.00794894
TE vs. non-TE difference in percent with variant overlap	dELS	1	0.0049977	0.00890974
TE vs. non-TE difference in percent with variant overlap	pELS	0	0.0245168	0.00327138
